# Intrinsic timekeeping in *Escherichia coli*

**DOI:** 10.64898/2026.11.03.761655

**Authors:** Alexander A. Crofts, Andrew Bates, Joseph S. Takahashi, Lora V. Hooper

**Affiliations:** Department of Immunology, University of Texas Southwestern Medical Center; Dallas, TX 75390, USA; Department of Neuroscience, University of Texas Southwestern Medical Center; Dallas, TX 75390, USA; Institute of Development, Aging and Cancer, Tohoku University, Sendai, Japan; The Howard Hughes Medical Institute, University of Texas Southwestern Medical Center; Dallas, TX 75390, USA

## Abstract

Circadian clocks allow organisms to anticipate predictable environmental changes across the day-night cycle. Here we show that the bacterium *Escherichia coli* exhibits intrinsic timekeeping that anticipates daily temperature cycles. *E. coli* biofilms entrained to daily temperature shifts, producing 24-hour rhythms in curli plaque formation that persisted under constant temperature. Mechanistically, genetic analyses localized the autonomous timing machinery to the Rcs phosphorelay, which exhibits structural and conceptual parallels with other circadian systems. The BluFR sensory pathway, which acts upstream of the Rcs phosphorelay, linked temperature and blue-light cycles to rhythmic curli production. Flagellar promoter activity and curli production peaked at opposite times of day, suggesting daily coordination of adhesion and motility programs. These findings identify an intrinsic timing system in *E. coli* that expands our understanding of biological timekeeping.
