## Supplemental Table 1 for "Intrinsic timekeeping in *Escherichia coli*"

### Sheet: TableS_Kai_Rcs_alignments_v6_ex
RcsC Structural Comparisons					Cyanobacterial Clock-associate Protein Comparison					Structural Homology Results: TM-scores and Structure-based Sequence Identity							Primary Amino Acid Sequence Alignment/Homology		Figure 5	Notes
Reference Protein RcsC	RcsC Reference Structure (Full length is 949 AA)	Structure Model Type	RcsC Protein Domain	RcsC Domain Range (Amino Acids AA)	Partner Comparison Protein from Cyanobacteria	Partner Protein Domain	Partner Domain Range (Amino Acids AA)	Partner Model Structure	Partner Model Type	TM-Score (normalized by length per protein)		RMSD (Å)	Amino Acid Residues that Structurally Align/SuperImpose with Cyanobacterial Partner			Structural Homology Interpretation based on TM-alignmemt (TM-score >= 0.05 ±0.03)	% Identical Amino Acids in Sequence Alignement	Interpretation of primary AA sequence homology - detection limit typically <= 25% primary sequence identity.	Partner Amino Acid Range Displayed in Maintext Fig. 5	The basis of this work was domain-level comparisons using Alpha-fold predicted protein structures. If corresponding experimentally determined protein structures were available, we included them as reference model controls. Homology between domains is structural with little primary sequence homology. As shown, structure source nor Cyanobacterial reference strain changed TM-based homology calls, so…
										TM-Score RcsC	TM-Score Partner		# of Amino Acids	% of RcsC Domain	% Identical Amino Acids in Structural Alignment
RcsC	AlphaFold AF-P0DMC5-F1	Predicted (AlphaFold)	Histidine kinase	476–692 (217 AA)	CikA (Clock Input, Phosphoregulator)	Histidine kinase	390–611 (222 AA)	AlphaFold AF-Q9KHI5-F1 (CikA, S. elongatus PCC 7942)	Predicted (AlphaFold)	0.918	0.899	1.81	216	99.5	36.1	Same fold, near-superimposable	41.4	Yes - detectable by sequence homology	360–611
RcsC	AlphaFold AF-P0DMC5-F1	Predicted (AlphaFold)	Receiver (REC)	825–940 (116 AA)	CikA (Clock Input, Phosphoregulator)	Receiver	629–742 (114 AA)	AlphaFold AF-Q9KHI5-F1 (CikA, S. elongatus PCC 7942)	Predicted (AlphaFold)	0.799	0.811	2.18	111	95.7	18	Same fold, near-superimposable	20.5	No - below sequence-homology detection limit	629–754
RcsC	PDB 2AYZ chain A, model 1	Experimental (NMR)	Receiver (REC)	825-940 (116 AA)	CikA (Clock Input, Phosphoregulator)	Receiver	629–742 (114 AA)	AlphaFold AF-Q9KHI5-F1 (CikA, S. elongatus PCC 7942)	Predicted (AlphaFold)	0.724	0.734	2.84	109	94	18.3	Same fold	20.5	No - below sequence-homology detection limit
RcsC	AlphaFold AF-P0DMC5-F1	Predicted (AlphaFold)	ABL pseudo-receiver	705–805 (101 AA)	CikA (Clock Input, Phosphoregulator)	Receiver	629–742 (114 AA)	AlphaFold AF-Q9KHI5-F1 (CikA, S. elongatus PCC 7942)	Predicted (AlphaFold)	0.677	0.612	2.38	88	87.1	11.4	Same fold	18.8	No - below sequence-homology detection limit
RcsC	PDB 2AYY chain A, model 1	Experimental (NMR)	ABL pseudo-receiver	705-805 (101 AA)	CikA (Clock Input, Phosphoregulator)	Receiver	629–742 (114 AA)	AlphaFold AF-Q9KHI5-F1 (CikA, S. elongatus PCC 7942)	Predicted (AlphaFold)	0.639	0.582	2.69	93	92.1	10.8	Same fold	18.8	No - below sequence-homology detection limit
RcsC	AlphaFold AF-P0DMC5-F1	Predicted (AlphaFold)	ABL pseudo-receiver	705–805 (101 AA)	CikA (Clock Input, Phosphoregulator)	Receiver	629-742 (114 AA)	PDB 2J48 chain A	Experimental (NMR)	0.599	0.545	3.13	85	84.2	11.8	Same fold	18.8	No - below sequence-homology detection limit
RcsC	AlphaFold AF-P0DMC5-F1	Predicted (AlphaFold)	Receiver (REC)	825–940 (116 AA)	CikA (Clock Input, Phosphoregulator)	Receiver	629-742 (114 AA)	PDB 2J48 chain A	Experimental (NMR)	0.718	0.728	2.5	108	93.1	14.8	Same fold	20.5	No - below sequence-homology detection limit
RcsC	PDB 2AYY chain A, model 1	Experimental (NMR)	ABL pseudo-receiver	705-805 (101)	CikA (Clock Input, Phosphoregulator)	Receiver	629-742 (114 AA)	PDB 2J48 chain A	Experimental (NMR)	0.602	0.55	3.15	89	88.1	9	Same fold	18.8	No - below sequence-homology detection limit
RcsC	PDB 2AYZ chain A, model 1	Experimental (NMR)	Receiver (REC)	825-940 (116 AA)	CikA (Clock Input, Phosphoregulator)	Receiver	629-742 (114 AA)	PDB 2J48 chain A	Experimental (NMR)	0.674	0.683	3.13	107	92.2	18.7	Same fold	20.5	No - below sequence-homology detection limit
RcsC	AlphaFold AF-P0DMC5-F1	Predicted (AlphaFold)	Periplasmic proximal sensor	226–312 (87 AA)	CikA (Clock Input, Phosphoregulator)	GAF	168–344 (177 AA)	AlphaFold AF-Q9KHI5-F1 (CikA, S. elongatus PCC 7942)	Predicted (AlphaFold)	0.585	0.353	3.27	83	95.4	1.2	Same fold	25	Marginal, at detection limit
RcsC	AlphaFold AF-P0DMC5-F1	Predicted (AlphaFold)	Cytoplasmic PAS	357–445 (89 AA)	CikA (Clock Input, Phosphoregulator)	GAF	168–344 (177 AA)	AlphaFold AF-Q9KHI5-F1 (CikA, S. elongatus PCC 7942)	Predicted (AlphaFold)	0.546	0.33	4.23	83	93.3	4.8	Same fold	23.6	No - below sequence-homology detection limit
RcsC	PDB 2AYY chain A, model 1	Experimental (NMR)	ABL pseudo-receiver	705-805 (101 AA)	KaiB (Core Clock Component)	Full length, fold-switched state	1–106 (106 AA)	PDB 5JYT chain A	Experimental (NMR)	0.471	0.454	3.63	76	75.2	15.8	At same-fold threshold, beats ground state structure	15.9	No - below sequence-homology detection limit		KaiB Fold-switched state beats ground state TM-score
RcsC	AlphaFold AF-P0DMC5-F1	Predicted (AlphaFold)	ABL pseudo-receiver	705–805 (101 AA)	KaiB (Core Clock Component)	Full length, fold-switched state	1–106 (106 AA)	PDB 5JYT chain A	Experimental (NMR)	0.469	0.453	3.61	78	77.2	11.5	At same-fold threshold, beats ground state structure	15.9	No - below sequence-homology detection limit	1–106
RcsC	PDB 2AYY chain A, model 1	Experimental (NMR)	ABL pseudo-receiver	705-805 (101 AA)	KaiB (Core Clock Component)	Full length, ground state	1–108 (108 AA)	PDB 2QKE chain B	Experimental (Crystal)	0.363	0.346	3.22	75	74.3	5.3	Below same-fold threshold	21.5	No - below sequence-homology detection limit		KaiB ground state does not meet TM structural homology cutoff.
RcsC	AlphaFold AF-P0DMC5-F1	Predicted (AlphaFold)	ABL pseudo-receiver	705–805 (101 AA)	KaiB (Core Clock Component)	Full length, ground state	1–108 (108 AA)	PDB 2QKE chain B	Experimental (Crystal)	0.326	0.313	4.16	75	74.3	8	Below same-fold threshold	21.5	No - below sequence-homology detection limit
RcsC	AlphaFold AF-P0DMC5-F1	Predicted (AlphaFold)	Cytoplasmic PAS	357–445 (89 AA)	KidA (Clock tuner)	PAS Domain C	270–350 (81 AA)	AlphaFold AF-Q31M30-F1 (KidA, S. elongatus PCC 7942)	Predicted (AlphaFold)	0.632	0.684	2.12	70	78.7	20	Same fold	17.1	No - below sequence-homology detection limit	270–350
RcsD Structural Comparisons					Cyanobacterial Clock-associate Protein Comparison					Structural Homology Results: TM-scores and Structure-based Sequence Identity							Primary Amino Acid Sequence Alignment/Homology		Figure 5	Notes
Reference Protein RcsD	RcsD Reference Structure (Full length is 949 AA)	Structure Model Type	RcsD Protein Domain	RcsD Domain Range (Amino Acids AA)	Partner Comparison Protein from Cyanobacteria	Partner Protein Domain	Partner Domain Range (Amino Acids AA)	Partner Model Structure	Partner Model Type	TM-Score (normalized by length per protein)		RMSD (Å)	Amino Acid Residues that Structurally Align/SuperImpose with Cyanobacterial Partner			Structural Homology Interpretation based on TM-alignmemt (TM-score >= 0.05 ±0.03)	% Identical Amino Acids in Sequence Alignement	Interpretation of primary AA sequence homology. Sequence-based detection typically requires >= 25% primary sequence identity.	Partner Amino Acid Range Displayed in Maintext Fig. 5	The basis of this work was domain-level comparisons using Alpha-fold predicted protein structures. If corresponding experimentally determined protein structures were available, we included them as reference model controls. Homology between domains is structural with little primary sequence homology. As shown, structure source nor Cyanobacterial reference strain changed TM-based homology calls, so…
										TM-Score RcsD	TM-Score Partner		# of Amino Acids	% of RcsD Domain	% Identical Amino Acids in Aligned Structure
RcsD	AlphaFold AF-P39838-F1	Predicted (AlphaFold)	Histidine kinase-like	468–678 (211 AA)	SasA (Clock Output, Phosphoregulator)	Histidine kinase	158–382 (225 AA)	AlphaFold AF-Q06904-F1 (SasA, S. elongatus PCC 7942)	Predicted (AlphaFold)	0.787	0.742	2.82	184	87.2	16.3	Same fold, near-superimposable	21.7	No - below sequence-homology detection limit		The RcsD HisK-like domain has a documented point mutation that abolishes HisK activity.
RcsD	AlphaFold AF-P39838-F1	Predicted (AlphaFold)	Histidine kinase-like	468–678 (211 AA)	SasA (Clock Output, Phosphoregulator)	Histidine kinase	152–365 (214 AA)	AlphaFold AF-Q0IBF4-F1 (SasA, Synechococcus sp. CC9311)	Predicted (AlphaFold)	0.727	0.718	2.95	175	82.9	14.3	Same fold	21.5	No - below sequence-homology detection limit	104–363
RcsD	AlphaFold AF-P39838-F1	Predicted (AlphaFold)	ABL pseudo-receiver	691–789 (99 AA)	KaiA (Core Clock Component)	N-terminal pseudo-receiver	1–135 (135 AA)	PDB 1M2E chain A	Experimental (NMR)	0.674	0.528	3.27	90	90.9	12.2	Same fold	26.5	Marginal, at detection limit	1–135
RcsD	PDB 2KX7 chain A, model 1	Experimental (NMR)	ABL pseudo-receiver	691-789 (99 AA)	KaiA (Core Clock Component)	N-terminal pseudo-receiver	1–135 (135 AA)	PDB 1M2E chain A	Experimental (NMR)	0.658	0.518	3.33	93	93.9	7.5	Same fold	26.5	Marginal, at detection limit
RcsD	AlphaFold AF-P39838-F1	Predicted (AlphaFold)	HPt	803–890 (88 AA)	KaiA (Core Clock Component)	C-terminal four-helix bundle	180–282 (103 AA)	PDB 1R8J chain A (C-domain excised)	Experimental (Crystal)	0.498	0.44	3.04	74	84.1	4.1	At same-fold threshold	20.5	No - below sequence-homology detection limit
RcsD	PDB 1SR2 chain A, model 1	Experimental (NMR)	HPt	803-890 (88 AA)	KaiA (Core Clock Component)	C-terminal four-helix bundle	180–282 (103 AA)	PDB 1R8J chain A (C-domain excised)	Experimental (Crystal)	0.478	0.424	3.3	74	84.1	4.1	At same-fold threshold	20.5	No - below sequence-homology detection limit
RcsD	AlphaFold AF-P39838-F1	Predicted (AlphaFold)	HPt	803–890 (88 AA)	KaiA (Core Clock Component)	C-terminal four-helix bundle	7–102 (96 AA)	PDB 1Q6A chain A (T. vestitus BP-1)	Experimental (NMR)	0.474	0.442	2.96	68	77.3	8.8	At same-fold threshold	15.2	No - below sequence-homology detection limit	7–102
RcsD	PDB 1SR2 chain A, model 1	Experimental (NMR)	HPt	803-890 (88 AA)	KaiA (Core Clock Component)	C-terminal four-helix bundle	7–102 (96 AA)	PDB 1Q6A chain A (T. vestitus BP-1)	Experimental (NMR)	0.472	0.44	3.04	70	79.5	7.1	At same-fold threshold	15.2	No - below sequence-homology detection limit
RcsD	AlphaFold AF-P39838-F1	Predicted (AlphaFold)	Cytoplasmic PAS-like (core)	355–440 (86 AA)	KidA (Clock tuner)	PAS Domain B	145–246 (102 AA)	AlphaFold AF-Q31M30-F1 (KidA, S. elongatus PCC 7942)	Predicted (AlphaFold)	0.562	0.493	3.1	68	79.1	10.3	Same fold	15.2	No - below sequence-homology detection limit	145–246
RcsD	AlphaFold AF-P39838-F1	Predicted (AlphaFold)	Cytoplasmic PAS-like (full)	355–461 (107 AA)	KidA (Clock tuner)	PAS Domain B	145–246 (102 AA)	AlphaFold AF-Q31M30-F1 (KidA, S. elongatus PCC 7942)	Predicted (AlphaFold)	0.485	0.503	3.32	72	67.3	4.2	At same-fold threshold	18.3	No - below sequence-homology detection limit
RcsD	PDB 1SR2 chain A, model 1	Experimental (NMR)	HPt	803-890 (88 AA)	SasA (Clock Output, Phosphoregulator)	Histidine kinase	158–382 (225 AA)	AlphaFold AF-Q06904-F1 (SasA, S. elongatus PCC 7942)	Predicted (AlphaFold)	0.418	0.184	2.11	48	54.5	4.2	Below same-fold threshold	26.1	Marginal, at detection limit
RcsD	AlphaFold AF-P39838-F1	Predicted (AlphaFold)	HPt	803–890 (88 AA)	SasA (Clock Output, Phosphoregulator)	Histidine kinase	158–382 (225 AA)	AlphaFold AF-Q06904-F1 (SasA, S. elongatus PCC 7942)	Predicted (AlphaFold)	0.417	0.186	2.52	51	58	5.9	Below same-fold threshold	26.1	Marginal, at detection limit
RcsD	AlphaFold AF-P39838-F1	Predicted (AlphaFold)	ABL pseudo-receiver	691–789 (99 AA)	SasA (Clock Output, Phosphoregulator)	KaiB-like thioredoxin domain	17-98 (82 AA)	PDB 1T4Y chain A	Experimental (NMR)	0.356	0.401	3.8	67	67.7	7.5	Below same-fold threshold	25	Marginal, at detection limit		RcsD does not contain a SasA thioredoxin-like domain. This is the highest scoring model/domain pair.
