## Supplemental Table 2 for "Intrinsic timekeeping in *Escherichia coli*"

### Sheet: Sheet1
TM-alignments of the RcsC and RcsD PAS domains with PAS domains from known clock proteins. TM-scores ±0.03 of 0.5 are generally considered proteins with same structural folds.
						TM-Score Normed. by Length
Rcs Query	Clock Reference		Reference model and range	Residues	Subclass	Rcs PAS	Reference PAS	RMSD (Å)
RcsC 357-445, PAS (89 aa)	VVD_LOV	Neurospora VVD LOV	2PD7 36-184	149	photosensory, circadian	0.629	0.416	3.28
RcsC 357-445, PAS (89 aa)	KidA_PASC	KidA PAS-C (in KaiB-binding PAS-ABC fragment)	AF-Q31M30 270-350	81	cyanobacterial, circadian	0.623	0.676	2.26
RcsC 357-445, PAS (89 aa)	ARNT_PASB	ARNT PAS-B	3F1P 357-467	111	circadian, bHLHPAS	0.618	0.519	3.27
RcsC 357-445, PAS (89 aa)	dPER_PASA	Drosophila PERIOD PAS-A	3RTY 236-380	112	circadian	0.617	0.516	3.32
RcsC 357-445, PAS (89 aa)	CLOCK_PASA	mouse CLOCK PAS-A	4F3L 120-260	117	circadian	0.591	0.48	3.01
RcsC 357-445, PAS (89 aa)	BMAL1_PASB	mouse BMAL1 PAS-B	4F3L 260-442	148	circadian	0.588	0.394	3.69
RcsC 357-445, PAS (89 aa)	HIF2A_PASB	HIF-2a PAS-B	3F1P 240-349	110	circadian, bHLHPAS	0.582	0.495	3.43
RcsC 357-445, PAS (89 aa)	CLOCK_PASB	mouse CLOCK PAS-B	4F3L 260-384	125	circadian	0.574	0.442	3.62
RcsC 357-445, PAS (89 aa)	KidA_PASD	KidA PAS-D (C-terminal, not KaiB-binding)	AF-Q31M30 373-472	100	cyanobacterial, circadian	0.57	0.519	3.48
RcsC 357-445, PAS (89 aa)	CikA_GAF	CikA GAF (PAS structural cousin)	AF-P74111 174-348	175	photosensory, GAF	0.531	0.321	4.09
RcsC 357-445, PAS (89 aa)	dPER_PASB	Drosophila PERIOD PAS-B	3RTY 380-510	131	circadian	0.526	0.391	3.55
RcsC 357-445, PAS (89 aa)	KidA_PASB	KidA PAS-B (KaiB-binding, period-shortening)	AF-Q31M30 145-246	102	cyanobacterial, circadian	0.524	0.473	3.46
RcsC 357-445, PAS (89 aa)	BMAL1_PASA	mouse BMAL1 PAS-A	4F3L 130-260	96	circadian	0.399	0.379	3.89
RcsC 357-445, PAS (89 aa)	mPER2_PASB	mouse PER2 PAS-B	4GED 120-255	136	circadian	0.317	0.248	5.2
RcsC, PAS 357-445 (89 aa)	KidA_PASA	KidA PAS-A (in KaiB-binding PAS-ABC fragment)	AF-Q31M30 22-114	93	cyanobacterial, circadian	0.277	0.267	4.2
RcsD 355-461, PAS (107 aa)	dPER_PASA	Drosophila PERIOD PAS-A	3RTY 236-380	112	circadian	0.508	0.49	3.58
RcsD 355-461, PAS (107 aa)	VVD_LOV	Neurospora VVD LOV	2PD7 36-184	149	photosensory, circadian	0.507	0.388	3.88
RcsD 355-461, PAS (107 aa)	KidA_PASB	KidA PAS-B (KaiB-binding, period-shortening)	AF-Q31M30 145-246	102	cyanobacterial, circadian	0.485	0.503	3.32
RcsD 355-461, PAS (107 aa)	KidA_PASC	KidA PAS-C (in KaiB-binding PAS-ABC fragment)	AF-Q31M30 270-350	81	cyanobacterial, circadian	0.48	0.605	2.64
RcsD 355-461, PAS (107 aa)	CikA_GAF	CikA GAF (PAS structural cousin)	AF-P74111 174-348	175	photosensory, GAF	0.48	0.339	4.01
RcsD 355-461, PAS (107 aa)	ARNT_PASB	ARNT PAS-B	3F1P 357-467	111	circadian, bHLHPAS	0.477	0.463	3.53
RcsD 355-461, PAS (107 aa)	KidA_PASD	KidA PAS-D (C-terminal, not KaiB-binding)	AF-Q31M30 373-472	100	cyanobacterial, circadian	0.471	0.497	3.35
RcsD 355-461, PAS (107 aa)	HIF2A_PASB	HIF-2a PAS-B	3F1P 240-349	110	circadian, bHLHPAS	0.471	0.462	3.82
RcsD 355-461, PAS (107 aa)	CLOCK_PASB	mouse CLOCK PAS-B	4F3L 260-384	125	circadian	0.47	0.416	3.51
RcsD 355-461, PAS (107 aa)	BMAL1_PASB	mouse BMAL1 PAS-B	4F3L 260-442	148	circadian	0.47	0.364	3.73
RcsD 355-461, PAS (107 aa)	dPER_PASB	Drosophila PERIOD PAS-B	3RTY 380-510	131	circadian	0.451	0.386	3.49
RcsD 355-461, PAS (107 aa)	CLOCK_PASA	mouse CLOCK PAS-A	4F3L 120-260	117	circadian	0.442	0.414	3.64
RcsD 355-461, PAS (107 aa)	BMAL1_PASA	mouse BMAL1 PAS-A	4F3L 130-260	96	circadian	0.304	0.326	4.24
RcsD 355-461, PAS (107 aa)	mPER2_PASB	mouse PER2 PAS-B	4GED 120-255	136	circadian	0.275	0.237	5
RcsD 355-461, PAS (107 aa)	KidA_PASA	KidA PAS-A (in KaiB-binding PAS-ABC fragment)	AF-Q31M30 22-114	93	cyanobacterial, circadian	0.218	0.245	2.49
