## Supplemental Table 3 for "Intrinsic timekeeping in *Escherichia coli*"

### Sheet: Sheet1
Plasmid	Primer Name	Purpose	Template DNA	Primer Sequence
csgB_asPink	Fragment FWD	Amplify csgB upstream promoter region with Gibson assembly overlaps to asPink vector	MP1 Genomic DNA	ttcgctaaggatgatttctgagacatatcgcagcaatcagcga
csgB_asPink	Fragment REV	Amplify csgB upstream promoter region with Gibson assembly overlaps to asPink vector	MP1 Genomic DNA	tttttcaggaagctcgccatgttgtcaccctggacct
csgB_asPink	Vector FWD	Linearize asPink vector for Gibson Assembly to replace constitutive promoter with csgB upstream region.	Addgene asPink Plasmid #117838	accaggtccagggtgacaacatggcgagcttcctgaaaaagac
csgB_asPink	Vector REV	Linearize asPink vector for Gibson Assembly to replace constitutive promoter with csgB upstream region.	Addgene asPink Plasmid #117838	ctgattgctgcgatatgtctcagaaatcatccttagcgaaagctaaggattttttttatctg
fliC_amilCP	Fragment FWD	Amplify fliC upstream promoter region with Gibson assembly overlaps to amilCP vector	MP1 Genomic DNA	tgtttagcgatcacactcatgattcgttatcctatattgcaagtcgttgattacgttt
fliC_amilCP	Fragment REV	Amplify fliC upstream promoter region with Gibson assembly overlaps to amilCP vector	MP1 Genomic DNA	ttcgctaaggatgatttctggcgatttccttttatctttcgacacgtaaaacgaatacc
fliC_amilCP	Vector FWD	Linearize amilCP vector for Gibson Assembly to replace constitutive promoter with fliC upstream region.	Addgene amilCP Plasmid #117847	gcaatataggataacgaatcatgagtgtgatcgctaaacaaatgacc
fliC_amilCP	Vector REV	Linearize amilCP vector for Gibson Assembly to replace constitutive promoter with fliC upstream region.	Addgene amilCP Plasmid #117847	gaaagataaaaggaaatcgccagaaatcatccttagcgaaagct
ycgZ_amilCP	Sequence given to GenScript	integrate into puc57-mini backbone, includes non-coding, restriction site linker regions for future manipulation.	GenScript generated	ACATGTATGCATGCgaattcctcgagcttaattaacaacaccatttgtcgagaaagaaatcatccttagcgaaagctaaggattttttttatctgaaattgaaacctgtataggttgtcatttaaatgatgcaatatgttttatcgtaatgcattgttttatatgaattagcactaattgcgaaaaattaatttatcattctgtacacatatttcgtacaagtttgctattgttacctcacttaacattgattaacatttttaacagaggcgtagcatgagtgtgatcgctaaacaaatgacctacaaggtttatatgtcaggcacggtcaatggacactactttgaggtcgaaggcgatggaaaaggtaagccctacgagggggagcagacggtaaag…
